# NEUROTRANSMITTER TRANSPORTER/RECEPTOR CO-EXPRESSION SHARES ORGANIZATIONAL TRAITS WITH BRAIN STRUCTURE AND FUNCTION

**DOI:** 10.1101/2022.08.26.505274

**Authors:** Benjamin Hänisch, Justine Y. Hansen, Boris C. Bernhardt, Simon B. Eickhoff, Juergen Dukart, Bratislav Misic, Sofie L. Valk

## Abstract

The relationship between brain areas based on neurotransmitter receptor and transporter molecule expression patterns may provide a link between brain structure and its function. Here, we studied the organization of the receptome, a measure of regional neurotransmitter receptor/transporter molecule (NTRM) similarity, derived from in vivo PET imaging studies of 19 different receptors and transporters. Nonlinear dimensionality reduction revealed three main spatial gradients of receptor similarity in the cortex. The first gradient differentiated the somato-motor network from the remaining cortex. The second gradient spanned between temporo-occipital and frontal anchors, differentiating visual and limbic networks from attention and control networks, and the third receptome gradient was anchored between the occipital and temporal cortices. In subcortical structures, the receptome delineated a striato-thalamic axis, separating functional communities. Moreover, we observed similar organizational principles underlying receptome differentiation in cortex and subcortex, indicating a link between subcortical and cortical NTRM patterning. Overall, we found that the cortical receptome shared key organizational traits with brain structure and function. Node-level correspondence of receptor similarity to functional, microstructural, and diffusion MRI-based measures decreased along a primary-to-transmodal gradient. Compared to primary and paralimbic regions, we observed higher receptomic diversification in unimodal and heteromodal regions, possibly supporting functional flexibility. In sum, we show how receptor similarity may form an additional organizational layer of human brain architecture, bridging brain structure and function.
