## Supplemental Table 2A for "NEUROTRANSMITTER TRANSPORTER/RECEPTOR CO-EXPRESSION SHARES ORGANIZATIONAL TRAITS WITH BRAIN STRUCTURE AND FUNCTION"

### Sheet: RC G1
	spearman's r	pvgm
SC G1	-0.652301	0.018
FC G1	-0.581302	0.004
MPC G1	0.413189	0.012
BB G1	-0.477492	0.015
SC G2	-0.118896	0.438
FC G2	-0.36474	0.009

### Sheet: RC G2
	spearman's r	pvgm
SC G1	-0.594155	0.008
FC G1	-0.376934	0.035
MPC G1	-0.0648545	0.61
BB G1	-0.162232	0.279
SC G2	0.238224	0.077
FC G2	0.167885	0.192

### Sheet: RC G3
	spearman's r	pvgm
SC G1	-0.0122772	0.931
FC G1	-0.386607	0.005
MPC G1	-0.365149	0
BB G1	0.349655	0.009
SC G2	0.542214	0
FC G2	0.0339274	0.763
