## Supplemental Table 2B for "NEUROTRANSMITTER TRANSPORTER/RECEPTOR CO-EXPRESSION SHARES ORGANIZATIONAL TRAITS WITH BRAIN STRUCTURE AND FUNCTION"

### Sheet: RC G1
	spearman's r	pvgm
SC G1	-0.472635	0.038
FC G1	-0.10749	0.517
MPC G1	0.209186	0.154
BB G1	-0.40346	0.01
SC G2	0.142364	0.17
FC G2	0.0887962	0.49

### Sheet: RC G2
	spearman's r	pvgm
SC G1	-0.366725	0.089
FC G1	-0.349266	0.039
MPC G1	0.482214	0
BB G1	-0.510666	0.002
SC G2	-0.142687	0.176
FC G2	-0.488897	0

### Sheet: RC G3
	spearman's r	pvgm
SC G1	0.40653	0.194
FC G1	0.444247	0.023
MPC G1	0.218423	0.245
BB G1	-0.297716	0.205
SC G2	-0.156434	0.183
FC G2	-0.122873	0.393
