## Supplemental Table 2C for "NEUROTRANSMITTER TRANSPORTER/RECEPTOR CO-EXPRESSION SHARES ORGANIZATIONAL TRAITS WITH BRAIN STRUCTURE AND FUNCTION"

### Sheet: RC G1
	spearman's r	pvgm
SC G1	-0.324242	0.113
FC G1	-0.303776	0.059
MPC G1	0.40334	0
BB G1	-0.427883	0.004
SC G2	-0.144498	0.37
FC G2	-0.498057	0

### Sheet: RC G2
	spearman's r	pvgm
SC G1	-0.689499	0.008
FC G1	-0.225955	0.196
MPC G1	0.181447	0.187
BB G1	-0.363886	0.028
SC G2	0.0183522	0.922
FC G2	0.00172091	0.991

### Sheet: RC G3
	spearman's r	pvgm
SC G1	0.218787	0.36
FC G1	0.518471	0.002
MPC G1	0.209836	0.165
BB G1	-0.32111	0.063
SC G2	-0.0617229	0.738
FC G2	0.0280523	0.86
