## Supplemental Table 2C for "NEUROTRANSMITTER TRANSPORTER/RECEPTOR CO-EXPRESSION SHARES ORGANIZATIONAL TRAITS WITH BRAIN STRUCTURE AND FUNCTION"

### Sheet: RC G1
	spearman's r	pvgm
SC G1	-0.419573	0.053
FC G1	-0.0017102	0.993
MPC G1	-0.03402	0.812
BB G1	-0.183722	0.27
SC G2	0.0466096	0.777
FC G2	0.218726	0.104

### Sheet: RC G2
	spearman's r	pvgm
SC G1	-0.594328	0.017
FC G1	-0.325299	0.09
MPC G1	0.430612	0.001
BB G1	-0.560473	0.001
SC G2	-0.0113076	0.955
FC G2	-0.369288	0.004

### Sheet: RC G3
	spearman's r	pvgm
SC G1	0.392935	0.165
FC G1	0.524045	0.003
MPC G1	0.174074	0.289
BB G1	-0.282575	0.178
SC G2	-0.0115279	0.969
FC G2	-0.00119119	0.993
